# Conservation, alteration, and redistribution of mammalian striatal interneurons

**DOI:** 10.1101/2024.07.29.605664

**Authors:** Emily K. Corrigan, Michael DeBerardine, Aunoy Poddar, Miguel Turrero García, Matthew T. Schmitz, Corey C. Harwell, Mercedes F. Paredes, Fenna M. Krienen, Alex A. Pollen

## Abstract

Mammalian brains vary in size, structure, and function, but the extent to which evolutionarily novel cell types contribute to this variation remains unresolved^1–4^. Recent studies suggest there is a primate-specific population of striatal inhibitory interneurons, the TAC3 interneurons^5^. However, there has not yet been a detailed analysis of the spatial and phylogenetic distribution of this population. Here, we profile single cell gene expression in the developing pig (an ungulate) and ferret (a carnivore), representing 94 million years divergence from primates, and assign newborn inhibitory neurons to initial classes first specified during development^6^. We find that the initial class of TAC3 interneurons represents an ancestral striatal population that is also deployed towards the cortex in pig and ferret. In adult mouse, we uncover a rare population expressing *Tac2*, the ortholog of *TAC3*, in ventromedial striatum, prompting a reexamination of developing mouse striatal interneuron initial classes by targeted enrichment of their precursors. We conclude that the TAC3 interneuron initial class is conserved across Boreoeutherian mammals, with the mouse population representing Th striatal interneurons, a subset of which expresses *Tac2*. This study suggests that initial classes of telencephalic inhibitory neurons are largely conserved and that during evolution, neuronal types in the mammalian brain change through redistribution and fate refinement, rather than by derivation of novel precursors early in development.
