## Supplementary Table 1 for "Conservation, alteration, and redistribution of mammalian striatal interneurons"

### Sheet: Adult_mouse_modules
Th module	Tac2 module	Chat module	Sst module
Adcy2	4930544I03Rik	1110015O18Rik	Aff2
Adgrf5	5430427M07Rik	1500009L16Rik	Ankfn1
AI606473	9330154J02Rik	1700037H04Rik	Arhgap28
Amigo2	Acacb	4930590L20Rik	Bcl11a
Baz2b	Aldh3b2	Abcb10	Cacna1e
Begain	Apobec3	Ache	Chrm3
Btbd11	Cdkn1c	Acly	Chsy3
Cacna1h	Chrdl1	Adrb1	Col25a1
Cadps2	Col6a6	Ankrd44	Dbpht2
Castor2	Defb1	Asic2	Drd1
Cplx2	Dkk2	Atp1a1	Eda
D030068K23Rik	Dock1	Atp1b3	Fam189a1
Dgkk	Eva1c	B3gnt2	Fat3
Dtnb	Gabre	Barx2	Gm38505
Fras1	Gm40538	BC029722	Grik2
Gal	Gm45194	C79798	Grik4
Gm15155	Gm47059	Cabp7	Kcnk10
Gpm6a	Gm48535	Cacna2d2	Klf5
Gpr158	Gm50437	Cftr	L3mbtl4
Hrh1	Gm5087	Chat	Lemd1
Lhx8	Gm7361	Chst10	Lmo3
Lrrc55	Hist1h2be	Crim1	Man1a
Lypd1	Hk2	Ctnna2	Masp1
Nrg1	Kcng2	Ctnnbip1	Mcc
Nrg3	Kif19a	Cxcl14	Mllt3
Nxph4	Medag	D130058E05Rik	Ndst3
Oprm1	Pgr15l	Dgcr6	Nell1
Pld5	Rin3	Diras2	Nkain2
Ptchd1	Sh3bp4	Drd5	Nkain3
Sec24d	Slc6a13	E130008D07Rik	Npy2r
Sez6l	Tac2	Ebf4	Nrsn2
Snca	Tpbg	Ecel1	Ntm
Snx30	Trim14	Elavl2	Pam
Syt17	Unc5cl	Fam126a	Ptprd
Tle1	Vmn2r1	Fam129b	Ptprt
Tmtc1	Vmn2r2	Fgfr1	Rftn1
Trp53i11		Fign	Rnf152
Tspan18		Flot1	Sfrp1
Usp46		Frem2	Sox1
Zfp423		Fstl1	Sox1ot
		Galnt18	Sox2ot
		Gbx2	Sox6
		Ggct	Spock1
		Glo1	Sst
		Glra2	Syt6
		Gm11418	Sytl5
		Gm14114	Tenm1
		Gm15496	Tent5a
		Gm15663	Tmcc3
		Gm2990	Tox
		Gm42423	Zfp804b
		Gm49678
		Gm9844
		Gmfb
		Gsc2
		Hcn4
		Hopx
		Hrh2
		Hspb1
		Inafm1
		Insrr
		Isl1
		Isoc1
		Kcnk9
		Kcnt2
		Kctd6
		Kif26a
		Klhl4
		Kmt5a
		Lima1
		Lrp11
		Lrp1b
		Lyrm9
		Magi3
		Maob
		Mdga1
		Megf10
		Meis3
		Mgat5b
		Mme
		Npnt
		Nt5dc3
		Ntrk1
		Nudt16
		Pbx3
		Pdgfra
		Pdp1
		Pip4k2a
		Plpp4
		Prima1
		Prkca
		Ptprf
		Ptprs
		Qrfprl
		Racgap1
		Raph1
		Rbms1
		Rgs7
		Sall4
		Sdk1
		Serpinf1
		Sez6
		Sgcd
		Slc10a4
		Slc17a8
		Slc18a3
		Slc25a1
		Slc5a7
		Slc6a15
		Slc6a6
		Slc7a14
		Slitrk5
		Sntg1
		Tacr3
		Tanc1
		Tle5
		Tmtc2
		Tnfaip8l3
		Tnfrsf21
		Tpbgl
		Tprgl
		Tshz3
		Ufsp1
		Unc13c
		Vstm2l
		Zfhx3
		Zfhx4
		Zfp40
		Zfp945
		Zic1
		Zic3
		Zic4

### Sheet: Adult_human_modules
TH module	TAC3 module	CHAT module	SST module
AC022325.2	AC110597.3	ABR	ABLIM2
AC083899.1	AL138828.1	AC004147.4	AC008269.1
AC093297.2	AL445526.1	AC005237.1	AC009899.1
AC107067.1	ARL4D	AC005355.1	AC136759.1
AC244669.2	BTG1	AC007000.4	AL513166.1
AC246817.2	CALB2	AC007938.3	ANKRD36BP2
AJ239322.1	CD47	AC007953.2	CACHD1
AL023284.4	CD82	AC008992.1	CDH7
AL596244.1	CDKN1C	AC009411.2	DMKN
ALS2	CPE	AC010478.1	DNAH14
CASKIN2	CRABP1	AC011416.4	FCHSD2
CDK11A	CST3	AC011824.2	HACD1
COG3	FABP5	AC011995.2	HS3ST4
DNAJC15	G0S2	AC016831.6	IGSF21
ERRFI1	GLT8D2	AC018978.1	KCNB2
EWSR1	GRID1-AS1	AC022433.1	KLF7
FASTK	H3-3B	AC024610.2	LINC00937
FBXO44	KRT19	AC024614.4	LINC01902
GALNT1	LMO1	AC025809.1	MGAT4A
HLA-DMA	LMO2	AC026774.1	MYT1L
KIF25	LYPD1	AC060765.1	N4BP2L1
LGALS8	MDFI	AC060765.2	NEGR1
LINC01876	NANOS1	AC068057.3	NELL1
LINC01945	PCDH9-AS1	AC091576.1	NIN
MAGEC3	PCDH9-AS2	AC092939.1	NMNAT2
MIPEPP3	PCSK1N	AC093010.1	NT5DC3
OPA1	PRANCR	AC093305.1	PRICKLE1
OR2L2	S100A6	AC098851.1	PTBP3
OR2L3	SFRP1	AC099786.1	PWRN1
OR2L5	SLC35D3	AC099786.3	RALGPS2
OR7D2	STMN1	AC106795.3	RNF152
PAN2	TAC3	AC106881.1	SEPTIN10
PANK4	TKT	AC109782.1	SLC30A10
PCDHB10	TRH	AC113404.1	SLC8A3
RANBP2	TSPAN7	AC124254.2	SMYD3
RBM44	ZNF483	AC245123.1	STXBP5
SAFB2		AC245187.1	TGFBR1
SLC9A3-AS1		AC245187.2	TMEM178B
SLK		ACLY	TNIK
SPAG5		ADCYAP1	TSBP1-AS1
SRSF5		AFAP1	TTTY10
ZNF507		AKAP12	TTTY14
		AL035409.1	VOPP1
		AL109930.1	XYLT1
		AL121821.2
		AL158070.2
		AL353688.1
		AL354994.1
		AL355481.1
		AL359436.1
		AL359555.3
		AL392086.1
		AL392086.3
		AL583824.1
		AL590434.1
		ALCAM
		AMDHD1
		AMIGO2
		ANKRD29
		ANKRD33B
		AP000829.1
		AP001972.3
		ARHGEF11
		ARL6
		ASIC2
		ATP2C1
		AUXG01000058.1
		B3GNT4
		BCAT1
		BMPR1B
		BMPR1B-DT
		BTNL9
		C2CD4C
		C2orf83
		CA8
		CABP7
		CAMK2D
		CAPN12
		CCDC146
		CCDC189
		CD151
		CD36
		CD44
		CHAT
		CLEC18C
		CLSTN2
		CLTCL1
		CLVS1
		CNBD1
		COL14A1
		COL6A5
		COL6A6
		CORO2A
		CPLX2
		CPNE9
		CRABP2
		CRACR2B
		CREB3L2
		CRYBG3
		CTIF
		DAGLA
		DCLK2
		DIP2B
		DIRAS2
		DRD3
		DTX2P1-UPK3BP1-PMS2P11
		E2F3
		ECE1
		ECEL1
		ELFN1
		EML1
		EPHX1
		EPS15
		ERC2
		EVC
		F2RL2
		FDPS
		FGFR1
		FIGN
		FJX1
		FOXE3
		FOXO6
		FUT8
		FYN
		GACAT2
		GALNT11
		GALR1
		GAS6
		GDNF
		GNAT3
		GNRH1
		GPR158
		GRK5
		HCN4
		HDAC2-AS2
		HMGCR
		HMGCS1
		HPGD
		HS3ST5
		HTR7
		IGF2BP2
		INF2
		INSRR
		IQCF4P
		IQSEC3
		ISL1
		ITIH5
		KCNG3
		KCNH8
		KCNK9
		KCTD6
		KIAA0319
		KIAA1109
		KIAA1328
		KIAA1755
		KLF6
		KLF8
		KLHDC10
		LAMA3
		LAMC3
		LDLR
		LGALS1
		LHX8
		LINC00237
		LINC00472
		LINC01109
		LINC01250
		LINC01508
		LINC01954
		LINC02055
		LINC02123
		LINC02235
		LINC02653
		LMNTD2
		LMNTD2-AS1
		LOXL1
		LOXL1-AS1
		LPAR4
		LRP1B
		MAPK4
		MC4R
		MCTP2
		MDGA1
		MEGF10
		MEST
		MMP16
		MSMO1
		MTCL1
		MTUS1
		MYOM1
		NACC2
		NAV1
		NDUFA6-DT
		NFASC
		NIPAL3
		NTRK1
		NXN
		OPRD1
		OR8A1
		PANTR1
		PANX3
		PBX3
		PCED1B
		PCSK2
		PEX5L
		PHTF2
		PLEKHG1
		PPFIA2
		PRIMA1
		PRKAR2B
		PRKCA
		PRSS56
		PTN
		RABGEF1
		RALYL
		RASSF7
		RBMS1
		RCAN3
		RCAN3AS
		RDX
		REEP1
		RPS3AP23
		S100A10
		S100Z
		SAMD11
		SAMD3
		SDCBP
		SEMA3A
		SHISA3
		SHISAL1
		SIGIRR
		SKIL
		SLC10A4
		SLC15A1
		SLC17A8
		SLC1A2
		SLC25A1
		SLC2A4RG
		SLC30A8
		SLC35G1
		SLC5A7
		SLC6A6
		SLC7A14
		SLITRK1
		SLITRK6
		SMCO4
		SMIM32
		SNED1
		SNTB1
		SNTG2
		SNX10
		SNX16
		SPCS3
		SREBF1
		STARD4
		STK32B
		SULF1
		SV2C
		SYK
		SYNE4
		TAFA4
		TAL2
		TINCR
		TLL1
		TLN2
		TMEM132E
		TMEM158
		TMEM181
		TMEM200A
		TMTC2
		TMTC4
		TPTEP2
		TRPC3
		TSHZ2
		TSHZ3
		TTTY13
		Z96074.1
		ZAR1
		ZC3H12C
		ZFHX4
		ZIC3
		ZNF217
		ZNF439
		ZNF69

### Sheet: Adult_marmoset_modules
TH module	TAC3 module	CHAT module	SST module
ADAMTS18	ABCC4	ACLY	ADAMTS12
ARHGAP18	ADGRG2	ACOX2	AFAP1
BCL2L11	AFF3	ADCY2	AFF2
CDHR3	AHR	AGPAT4	ALDH1L2
EPHA3	AIG1	ALCAM	ANXA4
FUT8	AMOTL1	ANGPT1	ARHGAP24
HEG1	ANTXR2	ANOS1	ARHGAP42
ITPR1	AR	ARNTL2	ARSD
KITLG	ARAP3	ASIC2	ATP8B1
LOC103794076	ARHGAP20	ATP10A	BCL11A
LOC103794077	ARHGAP28	ATP8A2	BCL11B
LOC108590610	ASB18	CACNA2D2	BICD1
LOC118144907	ATF7IP2	CACNB4	BMPER
LOC118146721	ATG10	CAMK2D	BRINP1
LOC118146723	ATP2B1	CBLN1	BRINP2
LOC118149700	ATP8A1	CD44	C1QL2
LOC118150105	ATRX	CDH18	C21H21orf91
MAP3K1	AUTS2	CDK14	C7H1orf87
NR5A2	B3GALT1	CERT1	CACHD1
NTN4	BABAM2	CHAT	CACNA1E
P3H2	BACE2	CIT	CARMIL1
PAG1	BMP2	CLSTN2	CCDC175
PCSK1	C1QL1	COL6A1	CD7
PPIP5K2	C1QTNF3	CPNE5	CDH11
PRKD1	CACNA1G	CREB3L2	CDH13
PRRX1	CADPS2	CSMD2	CDH20
RAB6A	CCDC82	CTNNA1	CDH5
RASGRF2	CD24	CTTNBP2	CDH8
RASSF3	CD58	DAGLA	CHODL
REV3L	CDH10	DCAF6	CHRM2
ROBO1	CDH6	DGKI	CHRM3
SCN7A	CDH7	DIAPH3	COL24A1
SEPTIN7	CDH9	DIRAS2	CORT
TH	CDON	DKK3	CPEB2
TNS3	CECR2	EIF4G3	CRACD
ZNF704	CGNL1	ELFN1	CTNNBIP1
	CLASP1	EPHA6	CTNND2
	CLASP2	ERC2	CYGB
	CNTN3	FANCC	CYP19A1
	CNTNAP2	FIGN	CYP39A1
	COL13A1	FRMD4B	DACH1
	COL21A1	FRMD6	DCLK1
	COL2A1	GABRB1	DCX
	COL4A5	GALNT18	DDAH1
	CPE	GDNF	DFFA
	CRABP1	GLRA1	DGKG
	CRHR2	GPR156	DHRS3
	CRYBG1	GPR158	DLC1
	CTBP2	HCN4	DMD
	CTNND1	IGF2BP2	DNAH1
	DAB1	IL18R1	DNM3
	DERA	INPP4B	DPYSL5
	DIPK2A	INSRR	EDA
	DPF3	IQSEC3	EFEMP2
	DSCAM	ISL1	ELMO1
	DSEL	ISM1	EMB
	EHBP1	ITGA11	ENAH
	ELMOD1	ITPK1	EPB41
	ELOVL6	JAK1	EPB41L5
	EMID1	JMJD1C	EPHA5
	EML6	KCNK1	EPHB2
	EMP2	KCTD6	EYA2
	EPHA4	KIAA1109	FAM155A
	FAT3	KIF16B	FAM189A1
	FGFR2	LCLAT1	FAM222A
	FHOD3	LHX8	FARP1
	FLRT2	LOC100392218	FAT4
	FMO1	LOC100394707	FBN2
	FMO4	LOC100399806	FCHSD2
	FNBP1L	LOC100896436	FGF10
	FRMD5	LOC100896507	FHAD1
	FRMPD3	LOC103787793	FNDC3B
	GALNT13	LOC103788488	FOCAD
	GALNTL6	LOC103788791	FRY
	GDF10	LOC103789375	FSTL5
	GLDC	LOC103790211	FXYD7
	GLRA3	LOC103792517	GLDN
	GPHN	LOC103793208	GLI2
	GPR137C	LOC103796279	GNAL
	GPRIN3	LOC103796745	GNG4
	GRID1	LOC108588573	GRIK1
	GRIK3	LOC108591225	GRIK2
	GRK3	LOC118143179	GRIN2B
	GRM7	LOC118143181	GRK5
	HPGD	LOC118144313	GUCY1A1
	HS3ST4	LOC118146213	GXYLT1
	HS3ST5	LOC118146250	HDAC4
	HS6ST3	LOC118146260	HECTD2
	IFT57	LOC118147326	HECW2
	IRS4	LOC118147750	HIVEP3
	KAZN	LOC118147775	HTR7
	KCNMB2	LOC118147825	IGDCC4
	KCTD15	LOC118148431	IGSF21
	KCTD16	LOC118148765	IQGAP1
	KHDRBS2	LOC118148767	ITGA8
	KIAA1549L	LOC118148772	ITSN2
	KIAA1958	LOC118148807	JADE1
	KLF12	LOC118149216	KCNB2
	KLHL1	LOC118149673	KCNIP1
	LGR6	LOC118150604	KCNK2
	LHFPL3	LOC118150670	KCTD8
	LINGO2	LOC118151499	KIAA0319
	LOC100385225	LOC118151500	KIF21A
	LOC100392436	LOC118152158	KIF26B
	LOC100393583	LOC118152210	LAMA1
	LOC100405708	LOC118152394	LDLRAD4
	LOC103787232	LOC118152395	LEF1
	LOC103787791	LOC118152769	LHX6
	LOC103788360	LOC118153759	LMNTD2
	LOC103790014	LOC118154011	LOC100395907
	LOC103791512	LOC118154012	LOC100399888
	LOC103792483	LOC118154694	LOC100400472
	LOC103792829	LOC118154766	LOC100403847
	LOC108587903	LOC118154767	LOC100406774
	LOC108589948	LRP1B	LOC100407138
	LOC108590766	LRRC3B	LOC100408486
	LOC108591324	LRRC7	LOC103788146
	LOC118144278	LUZP2	LOC103789466
	LOC118145728	MAOA	LOC103792662
	LOC118145760	MAP2K1	LOC103793584
	LOC118146265	MARCHF4	LOC103793760
	LOC118146384	MDGA1	LOC103794263
	LOC118146385	MEGF10	LOC103794654
	LOC118147782	MYO16	LOC103795407
	LOC118148020	NAV1	LOC108587689
	LOC118148977	NEURL1B	LOC108588868
	LOC118149155	NFASC	LOC108588871
	LOC118149158	NKAIN1	LOC108588872
	LOC118149289	NKAIN3	LOC108588920
	LOC118150314	NLK	LOC108589162
	LOC118151405	NPPC	LOC108591655
	LOC118151620	NRBP2	LOC108592480
	LOC118152398	NTRK1	LOC108593116
	LOC118152914	NYAP2	LOC108593251
	LOC118154612	OPRD1	LOC108593828
	LOC118154613	PBX3	LOC118143044
	LSAMP	PCED1B	LOC118144140
	LTBP2	PCLO	LOC118144336
	MAGI3	PEAK1	LOC118144868
	MAMDC2	PEX5L	LOC118147294
	MATN2	PHACTR2	LOC118147748
	MDGA2	PIK3IP1	LOC118147776
	MEGF11	PLCH2	LOC118148314
	METTL11B	PLEKHG1	LOC118148790
	MKX	PLXNA2	LOC118148987
	MPP7	PRICKLE1	LOC118152380
	N4BP2	PRIMA1	LOC118152957
	NBEA	PRKAR2B	LOC118153086
	NCKAP5	PRKCB	LOC118153135
	NECAB1	PRPSAP1	LOC118153887
	NFIA	PSD3	LOC118153973
	NFIB	PTPRS	LOC118153980
	NOVA1	QRFPR	LOC118154474
	NRCAM	RALYL	LOC118154537
	NRG1	RCAN3	MAGI1
	NRXN2	RIMS1	MAN1A1
	NXPH2	RUNX1T1	MAN2A1
	PALLD	SASH1	MAP6
	PARM1	SEMA3A	MARCHF1
	PARP12	SFXN5	MARCHF3
	PCBP3	SHB	MLLT3
	PCDH8	SHISAL2B	MMEL1
	PCDH9	SHROOM3	MORN5
	PELI2	SIAH3	MPDZ
	PHIP	SLC10A4	MPP6
	PHKB	SLC17A8	MXRA7
	PIEZO2	SLC25A1	MYO1D
	PIK3R3	SLC35F3	MYT1L
	PLCH1	SLC5A7	NAV3
	PLD5	SLC6A6	NEDD9
	PLEKHA5	SLC7A14	NEGR1
	PLPP4	SNTB1	NELL1
	PLXDC2	ST8SIA6	NELL2
	PPP4R3B	SV2C	NMT2
	PRDM8	TCERG1L	NOS1
	PREX1	TLL1	NPY
	PRLR	TMEM132E	NPY2R
	PRR16	TNC	NTM
	PRTG	TRPC3	NTN1
	PTGS1	TRPC4	OTOF
	PTPRK	TSHZ3	PACRG
	PTPRM	UBE2E2	PAK5
	PTPRO	UNC5B	PALMD
	PTPRZ1	UNC5C	PAM
	PXDNL	UNC79	PARP8
	RBMX	USP47	PBX1
	RGL1	VSTM2L	PBXIP1
	RGS17	WWP1	PCSK2
	RHOBTB3	ZC3H12C	PDE1A
	RIT2	ZDHHC14	PDE1C
	RNF180	ZFAND3	PDE4B
	RNLS	ZFHX4	PLCB1
	ROR2	ZIC1	PLCB4
	RPH3A	ZIC3	PLCL1
	RYR1	ZIC4	PLEKHG4B
	SCD5	ZNF217	PLPP3
	SDC2	ZNF423	PLS3
	SGCD		PPP2R5A
	SGCZ		PTPRD
	SLC24A4		PTPRN2
	SLC6A11		PTPRT
	SLC8A3		PTPRU
	SLCO3A1		RAP1GDS1
	SNCAIP		RARB
	SNTG1		RASGEF1B
	SNX11		RBMS3
	SOBP		RCAN1
	SORCS1		RCAN2
	SPOCK1		RFTN1
	SPOCK3		RGMA
	SRFBP1		RIMS2
	SSBP2		RIMS4
	ST3GAL1		RIN2
	ST6GALNAC3		RNASET2
	ST6GALNAC5		RNF113B
	ST8SIA2		RNF144A
	STK33		RNF144B
	STXBP5		RNF152
	STXBP6		RNF17
	SULF2		ROR1
	SYNE1		RORA
	SYT6		RREB1
	TAC3		RSU1
	TEX2		RXFP3
	THUMPD2		SATB1
	TIA1		SCAI
	TLN2		SCGN
	TMEM150C		SCN9A
	TMEM163		SCTR
	TMEM64		SEMA6D
	TMTC2		SERPINI1
	TNFRSF1B		SKAP2
	TRPM3		SLC22A3
	TSPAN15		SNCA
	TTC28		SOAT2
	TTYH2		SORCS2
	UGGT2		SORL1
	UHRF2		SOX2
	VIP		SOX6
	VSTM2A		SPAG17
	ZDHHC21		SSH2
	ZEB1		SST
	ZFPM2		ST6GALNAC1
	ZNF483		STAC
	ZNF804B		TBL1X
			TENT5A
			TLL2
			TMC4
			TMPRSS15
			TNIK
			TOX
			TOX2
			TOX3
			TRPC7
			TSHZ2
			UNC13B
			VSTM2B
			WDR17
			WNT3
			WWC2
			XYLT1
			ZCWPW2
			ZMYND8

### Sheet: Developing_mouse_modules
Chrna3 module	Tac2 module	Th module
4930473D10Rik	4930473D10Rik	4930473D10Rik
5330411J11Rik	5330411J11Rik	5330411J11Rik
A830019P07Rik	A830019P07Rik	A830019P07Rik
Adamts16	Adamts16	Adamts16
Adamtsl3	Adamtsl3	Adamtsl3
Adra1b	Adra1b	Adra1b
AI606473	AI606473	AI606473
Akap7	Akap7	Akap7
Bmp7	Bmp7	Bmp7
Camk2d	Camk2d	Camk2d
Ccbe1	Ccbe1	Ccbe1
Cdh22	Cdh22	Cdh22
Cdkn1c	Cdkn1c	Cdkn1c
Chrna3	Chrna3	Chrna3
Chrnb4	Chrnb4	Chrnb4
Cntn5	Cntn5	Cntn5
Creg2	Creg2	Creg2
Csgalnact1	Csgalnact1	Csgalnact1
Dpf3	Dpf3	Dpf3
Dscam	Dscam	Dscam
E130114P18Rik	E130114P18Rik	E130114P18Rik
Fads6	Fads6	Fads6
Fam210b	Fam210b	Fam210b
Fndc1	Fndc1	Fndc1
Gabbr2	Gabbr2	Gabbr2
Gabrb1	Gabrb1	Gabrb1
Gck	Gck	Gck
Gfra2	Gfra2	Gfra2
Gm15723	Gm15723	Gm15723
Gm29398	Gm29398	Gm29398
Gm32442	Gm32442	Gm32442
Gm32509	Gm32509	Gm32509
Gm33680	Gm33680	Gm33680
Gm46102	Gm46102	Gm46102
Gm5148	Gm5148	Gm5148
Gpr158	Gpr158	Gpr158
Grin2c	Grin2c	Grin2c
Hmcn2	Hmcn2	Hmcn2
Hrh1	Hrh1	Hrh1
Hs3st4	Hs3st4	Hs3st4
Iqsec3	Iqsec3	Iqsec3
Kbtbd11	Kbtbd11	Kbtbd11
Kcnip4	Kcnip4	Kcnip4
Lhx8	Lhx8	Lhx8
Lingo2	Lingo2	Lingo2
Lmo2	Lmo2	Lmo2
Map7	Map7	Map7
Mc4r	Mc4r	Mc4r
Nnat	Nnat	Nnat
Nova1	Nova1	Nova1
Pcsk5	Pcsk5	Pcsk5
Pde1b	Pde1b	Pde1b
Pdyn	Pdyn	Pdyn
Plpp4	Plpp4	Plpp4
Podn	Podn	Podn
Prdm8	Prdm8	Prdm8
Rit2	Rit2	Rit2
Rspo1	Rspo1	Rspo1
Sdk2	Sdk2	Sdk2
Skap1	Skap1	Skap1
Slc10a4	Slc10a4	Slc10a4
Slc35f3	Slc35f3	Slc35f3
Spag16	Spag16	Spag16
Syt10	Syt10	Syt10
Syt17	Syt17	Syt17
Tacr1	Tacr1	Tacr1
Tafa4	Tafa4	Tafa4
Tesc	Tesc	Tesc
Th	Th	Th
Thsd4	Thsd4	Thsd4
Tmem238	Tmem238	Tmem238
Trh	Trh	Trh
Trhde	Trhde	Trhde
Trpc3	Trpc3	Trpc3
Unc80	Unc80	Unc80
Vwc2l	Vwc2l	Vwc2l
Zic1	Zic1	Zic1

### Sheet: Developing_pig_modules
CHRNA3 module	TAC3 module
ABCC12	ABCC12
ADCY8	ADCY8
ARRB1	ARRB1
ASIC1	ASIC1
ASTN2	ASTN2
CA10	CA10
CALM1	CALM1
CARTPT	CARTPT
CCN2	CCN2
CHGA	CHGA
CHRNA3	CHRNA3
CLSTN2	CLSTN2
CLVS1	CLVS1
CPEB2	CPEB2
CRABP1	CRABP1
CRTAC1	CRTAC1
DPF3	DPF3
ENSSSCG00000003521	ENSSSCG00000003521
ENSSSCG00000010278	ENSSSCG00000010278
ENSSSCG00000047190	ENSSSCG00000047190
ENSSSCG00000054950	ENSSSCG00000054950
ENSSSCG00000056433	ENSSSCG00000056433
ENSSSCG00000059682	ENSSSCG00000059682
ENSSSCG00000059743	ENSSSCG00000059743
ENSSSCG00000059909	ENSSSCG00000059909
ENSSSCG00000060320	ENSSSCG00000060320
ENSSSCG00000062186	ENSSSCG00000062186
ESPN	ESPN
FAM78B	FAM78B
FRMPD1	FRMPD1
GALNT14	GALNT14
HPCAL1	HPCAL1
HS6ST2	HS6ST2
HS6ST3	HS6ST3
ITGA9	ITGA9
ITPK1	ITPK1
KCTD16	KCTD16
KIT	KIT
LGALSL	LGALSL
LRFN2	LRFN2
LRRTM4	LRRTM4
MAFB	MAFB
MAP3K5	MAP3K5
MAP6D1	MAP6D1
MCC	MCC
MDGA2	MDGA2
MYRIP	MYRIP
NOVA1	NOVA1
NRCAM	NRCAM
NRTN	NRTN
NTN1	NTN1
OLFM1	OLFM1
OLFM2	OLFM2
PARD3	PARD3
PCDH7	PCDH7
PDE1C	PDE1C
PDGFC	PDGFC
RBFOX3	RBFOX3
RTN4RL1	RTN4RL1
SLC35F3	SLC35F3
SLC4A10	SLC4A10
SOBP	SOBP
SPATS2L	SPATS2L
SPRED1	SPRED1
ST6GAL2	ST6GAL2
STXBP6	STXBP6
TAC3	TAC3
TACR1	TACR1
TMEM59L	TMEM59L
TRHDE	TRHDE

### Sheet: Developing_ferret_modules
TAC3 module
ADAMTSL3
AJAP1
ANAPC5
ANGPTL4
ANKRD34B
ANXA6
B3GAT3
B4GALT5
BPIFB4
CAMK1G
CAMK2A
CHDH
CLSTN2
CNIH3
CNTFR
COL19A1
CPLX1
CRABP1
CRTAC1
DKK3
DOK7
DPF3
EHD3
ENSMPUG00000005274
ENSMPUG00000005435
ENSMPUG00000005952
ENSMPUG00000007463
ENSMPUG00000008402
ENSMPUG00000008504
ENSMPUG00000009962
ENSMPUG00000010919
ENSMPUG00000011288
ENSMPUG00000011878
ENSMPUG00000016358
ENSMPUG00000018426
ENSMPUG00000023901
ENSMPUG00000024440
ENSMPUG00000024890
ENSMPUG00000025367
ENSMPUG00000025385
ENSMPUG00000026043
ENSMPUG00000026134
ENSMPUG00000026325
ENSMPUG00000026440
ENSMPUG00000027907
ENSMPUG00000028006
ENSMPUG00000028380
ENSMPUG00000028711
ENSMPUG00000029665
ENSMPUG00000029883
ENSMPUG00000029904
ENSMPUG00000030453
ENSMPUG00000030534
ENSMPUG00000031696
ENSMPUG00000032011
ENSMPUG00000032046
EPHB6
FGF18
GPRASP2
GPX3
HMCN2
HPCAL1
ICOSLG
INKA2
ITPRID1
KCTD17
LGI2
LGSN
LOXL2
MAN2C1
PACS2
PDE1C
PRPH2
PTGER3
PTGS1
QRFPR
RAB35
RNF175
SDF4
SERPINB9
SLC24A2
SPON2
TAC3
TCEAL1
TLR2
TMEM65
TRIP10
TRPV6
VAT1L
ZNF780A

### Sheet: Developing_macaque_modules
CHRNA3 module
ABLIM1
AC004982.2
AC006963.2
AC008625.1
AC010435.1
AC010857.1
AC011270.2
AC021915.1
AC034114.2
AC078883.1
AC084855.2
AC104212.3
AC144833.1
ACTA1
ACYP2
ADAMTS15
ADAMTS17
ADAMTS8
ADCY8
AFAP1L2
AJAP1
AKAP7
AL133284.1
AL138999.1
AL157996.1
AL161457.2
AL359475.1
AL365181.4
AL390783.1
AL450423.1
AL627232.1
AMT
ANGPT2
ANTKMT
APBB1IP
APH1B
ASTN2
ATOH8
ATP1B1
B3GALT1
C11orf87
CA2
CABLES1
CACNB2
CCDC122
CCER2
CCL1
CDH15
CDH22
CER1
CFAP61
CHRNA3
CHRNA7
CHRNB4
CLDN5
CNMD
CNTD2
COL19A1
COX4I2
CRABP1
CREB3L1
CRTAC1
CTSF
CTSL
CTXND1
DGKB
DKK2
DOCK2
DUSP6
EDIL3
EFNA3
EPB41L3
EPHA8
ETV1
EXTL1
FAM174A
FAM174B
FAM178B
FAM3B
FBLN7
FFAR4
FGF8
FRMPD1
G0S2
GAL
GALNT10
GALNT16
GFRA2
GLP1R
GPR61
GPR83
GRIA4
GRIN2A
GRM8
GULP1
HAGH
HAPLN1
HAPLN2
HAPLN3
HMCN2
HTR1F
HTR4
HTR5A
IFITM10
IGFBP6
IGSF21
IL20RA
INAFM1
INSYN1
IQSEC2
ISCU
ITGA6
JAZF1-AS1
KCNA5
KCNC4
KCNK12
KHDRBS3
KIRREL3
KIT
KRT7
KRT71
KRT74
LGI2
LINC00930
LINC01322
LINC01355
LINC01561
LINC01570
LINC01750
LINC02223
LMBRD1
LPCAT2
LRFN2
LRPAP1
LRRC38
MATN2
MB21D2
MEGF11
MICAL2
MIR4458HG
MYBPHL
MYO7A
N4BP2L1
NBL1
NDST3
NLRP3
NPPA
NPTX2
NRCAM
NRTN
NT5DC3
NXPH4
OAT
OLFM2
OPRD1
P4HA2
PCSK5
PDE1C
PGAM2
PGM5
PKIB
PKNOX1
PLPP4
PLPPR5
POT1-AS1
PPDPFL
PREX1
PROKR2
PTGFR
RASD1
RASD2
RASGEF1C
RBFOX3
RBP4
RFLNA
RGS4
Rhesus_G0002863
Rhesus_G0037269
Rhesus_G0037271
Rhesus_G0050091
Rhesus_G0054358
RNF43
RORC
RPS6KA1
RRBP1
RTL5
RUNX2
RYR1
SAP30L-AS1
SEL1L3
SEPTIN4
SHISA8
SHROOM1
SLC35D3
SMAD9
SNX11
SORCS2
SPOCK1
SSTR1
ST6GAL2
STAC2
STARD13
STARD13-AS
STAT5A
STXBP6
SYT17
TAC3
TACR3
THBD
TKT
TMCC3
TMEM100
TMEM163
TMEM176A
TMEM176B
TMEM178A
TMEM19
TMEM215
TMEM61
TNS1
VOPP1
VWC2
WNT5B
